# Predicting resistance to synthetic lethal therapies in cancer

**DOI:** 10.64898/2026.10.12.757986

**Authors:** Metin Yazar, Christopher J. Lord, Colm J. Ryan

## Abstract

**Background:** Synthetic lethality (SL) occurs when an alteration in one gene renders cells vulnerable to inhibition of another, offering a strategy for targeted cancer therapy. PARP inhibitors represent the first clinically approved synthetic lethal therapy, and numerous additional candidates are now in clinical trials. Unfortunately, resistance to these therapies is common and impairs their overall effectiveness. Although there is a growing understanding of the factors that predict synthetic lethal interactions, the prediction of mechanisms driving resistance to these effects remains largely unstudied. Here, we sought to determine whether SL resistance could be predicted *a priori* using protein-protein interaction networks integrated with additional molecular profiles.

**Methods:** We curated genome-wide CRISPR-Cas9 chemogenetic resistance screens spanning ten unique SL biomarker-target pairs. For each pair, we extracted resistance genes and computed features capturing protein-protein interactions, gene expression, and essentiality. We compared these features between resistance and non-resistance genes and developed a random forest classifier to predict resistance. Model performance was assessed using random-split and structured leave-one-out schemes based on biomarkers, targets, and SL pairs to ensure robust generalisation. Independent validation of the model was performed by assessing its ability to predict resistance to two SL therapies currently in clinical trials, MTAP-PRMT5 and ATM-ATR.

**Results:** Resistance genes were significantly enriched among the protein-protein interaction partners of SL pairs across multiple datasets, suggesting functional interaction networks can aid the prioritisation of resistance mechanisms. Resistance genes tended to be more co-expressed with their associated target and also displayed distinct essentiality patterns. Although no individual feature was strongly predictive, integrating all features in a random forest model improved discrimination between resistance and non-resistance genes. Under leave-one-SL-pair-out cross-validation — our most stringent test of generalisation — the model achieved a mean area under the receiver operating characteristic curve (AUROC) of 0.72 across ten pairs (range 0.57-0.91; mean average precision ∼9%); a random train-test split gave a higher AUROC (∼0.78) that we treat as an optimistic upper bound, since biomarkers and targets are shared across folds. Average precision remained low in absolute terms, reflecting the inherent challenge of predicting extremely rare resistance events (<1% of genes).

**Conclusions:** Resistance to synthetic lethal therapies arises, at least in part, from predictable patterns of network connectivity, transcriptional coordination, and context-dependent essentiality. Our integrative framework provides a computational approach for anticipating resistance mechanisms across the expanding landscape of synthetic lethal therapies, offering a foundation for designing more durable and effective combination treatments.
