## Supplementary Table-1 for "Predicting resistance to synthetic lethal therapies in cancer"

### Sheet: Sheet1
Feature Name	Feature Source	Feature Description	Feature Category
Shared PPI Query-Biomarker STRING	STRING	signed minus log10 pvalue from the Fisher exact test of overlap of protein interaction partners between the Query gene and the Biomarker gene in the STRING medium confidence network	PPI
Shared PPI Query-Target STRING	STRING	signed minus log10 pvalue from the Fisher exact test of the overlap of protein interaction partners between the Query gene and the Target gene in the STRING medium confidence network	PPI
Shared PPI Query-Biomarker BioGRID	BIOGRID	signed minus log10 pvalue from the Fisher exact test of the overlap of protein interaction partners between the Query gene and the Biomarker gene in the BIOGRID	PPI
Shared PPI Query-Target BioGRID	BIOGRID	signed minus log10 pvalue from the Fisher exact test of the overlap of protein interaction partners between the Query gene and the Target gene in the BIOGRID	PPI
STRING score Query-Biomarker	STRING	interaction score between the Query and Biomarker genes in STRING	PPI
STRING score Query-Target	STRING	interaction score between the Query and Target genes in STRING	PPI
BIOGRID Physical Query-Biomarker	BIOGRID	indicates whether a physical protein–protein interaction between the Query and Biomarker genes is reported in BioGRID Physical database (1 = interaction, 0 = no interaction)	PPI
BIOGRID Physical Query-Target	BIOGRID	indicates whether a physical protein–protein interaction between the Query and Target genes is reported in BioGRID Physical database (1 = interaction, 0 = no interaction)	PPI
Type of mutation in Biomarker	Cancer Gene Census	a categorical feature according to type of biomarker mutation where loss-of-function mutations are labeled as 1, and activating mutations are labeled as 0	Annotation
Co-expression Query-Biomarker	GTEx	the Spearman correlation of expression levels between the Query and Biomarker genes across GTEx samples	Expression
Co-expression Query-Target	GTEx	the Spearman correlation of expression levels between the Query and Target genes across GTEx samples	Expression
Query Gene Expression (avg.)	GTEx	the average expression level of the Query gene across GTEx samples	Expression
Query Gene Expression (var.)	GTEx	the variance of the Query gene’s expression across GTEx samples	Expression
Coessentiality Query-Biomarker	DepMAP	the Pearson correlation of gene essentiality profiles between the Query and Biomarker genes across cell lines in DepMap	Essentiality
Coessentiality Query-Target	DepMAP	the Pearson correlation of gene essentiality profiles between the Query and Target genes across cell lines in DepMap	Essentiality
Query Gene Essentiality (avg.)	DepMAP	is the average of the Query gene’s essentiality scores across cell lines in DepMap	Essentiality
Query Gene Essentiality (var.)	DepMAP	is the variance of the Query gene’s essentiality scores across cell lines in DepMap	Essentiality
Query Gene Essentiality (% per cell line)	DepMAP	the percentage of cell lines in which the Query gene is classified as essential based on a predefined threshold (-0.6)	Essentiality
